# Comparative phyloproteomics identifies conserved plasmodesmal proteins

**DOI:** 10.1101/2022.06.01.494363

**Authors:** Matthew G. Johnston, Andrew Breakspear, Sebastian Samwald, Dan Zhang, Diana Papp, Christine Faulkner, Jeroen de Keijzer

## Abstract

Plasmodesmata connect neighbouring plant cells across the cell wall. They are cytosolic bridges, lined by the plasma membrane and traversed by endoplasmic reticulum to connect these cell components between cells and tissues. While plasmodesmata are notoriously difficult to extract, tissue fractionation and proteomic analyses have yielded valuable knowledge of their composition. Most proteomic profiles originate from cell suspension cultures in which simple plasmodesmata dominate and have been exclusively generated from dicotyledonous plant species. Here we have generated two novel proteomes to expand tissue and taxonomic representation of plasmodesmata: one from mature Arabidopsis leaves and one from the moss *Physcomitrium patens*. We have leveraged these and existing data to perform a comparative analysis that, owing to comparing proteomes from an expanded taxonomic tree, allowed us to identify conserved protein families that are associated with plasmodesmata that likely serve as core structural or functional components. Thus, we identified β-1,3-glucanases, C2 lipid-binding proteins and tetraspanins as core plasmodesmal components, with proteins from *P. patens* and Arabidopsis maintaining plasmodesmal association across diverse species. Our approach has not only identified elements of a conserved, core plasmodesmal proteome, but also demonstrated the added power offered by comparative analysis. Conserved plasmodesmal proteins establish a basis upon which ancient plasmodesmal function can be further investigated to determine the essential roles these structures play in multicellular organism physiology in the green lineages.
