## Supplemental Table S6 for "Comparative phyloproteomics identifies conserved plasmodesmal proteins"

### Sheet: Table S6
Table S6: Primers used in this study
	name	sequence 5' > 3'	Purpose
	mNG-HindIII-F	CCCAAGCTTGGATCTGGTGGAAGTGGTGTAAGCAAAGG	Cloning and validation of pmNG-nptII
	mNG-stop-EcoRI-R	AGGAATTCCTACTTGTATAACTCATCCATGCCCATCAC
	mNG-seq-us-R	TGCCCAACCATATCAAAGTCTACACC
	pBS-vec-PmeI-F	GTTTAAACGCTCCAGCTTTTGTTCCCTTTAGTG	Generating general InFusion cloning parts
	pBS-vec-PmeI-R	GTTTAAACGCTCACTGGCCGTCGTTTTAC
	Link-mNG-F	GGATCTGGTGGAAGTGGTGTAAG
	Cassette-R	CGGTGTGAGGGATAACTTCG
	mNG-noStart-F	GTAAGCAAAGGAGAGGAGGACAAC	Generating mNeonGreen encoding fragment for use in InFusion cloning
	mNG-noStop-R	CTTGTATAACTCATCCATGCCCATCAC
	TET-7_23-LF-F	CCAGTGAGCGTTTAAACATCCTGATTGTTCTGCTCTTCTGC	Amplify homology arms for gene-targeting constructs and use in InFusion cloning
	TET-7_23-LF-R	ACCACTTCCACCAGATCCCGCATAGCCCTTGTCATATCTCTTATTG
	TET-7_23-RF-F	GTTATCCCTCACACCGGCAAACTTGAAGAGGCAGCCAAC
	TET-7_23-RF-R	GCTGGAGCGTTTAAACGCACATAACACATACCAATGCCAAGC
	TET-4_35-LF-F	CCAGTGAGCGTTTAAACATGATTCTGTGTTGTGGTTCCAGC
	TET-4_35-LF-R	ACCACTTCCACCAGATCCCACTCTGCTCCAGTATTCCCTTCG
	TET-4_35-RF-F	GTTATCCCTCACACCGTCTTAGCGGTCCACATACGTGAC
	TET-4_35-RF-R	GCTGGAGCGTTTAAACCGTTTTGCCAATTCTCAGGCACC
	BG-16_15-Ct-LF-F	CCAGTGAGCGTTTAAACGCCAACGTCGTCCCCTATTACC
	BG-16_15-Ct-LF-R	CCTCTCCTTTGCTTACTCCAGACACCGTTTCGCTGTAAG
	BG-16_15-Ct-RF-F	ATGGATGAGTTATACAAGTCTCCAGATGCAGGAACTGCTTC
	BG-16_15-Ct-RF-R	GCTGGAGCGTTTAAACGAGTGGTCACAGAGGTGGGTATG
	MCTP-27_520-Nt-LF-F	CCAGTGAGCGTTTAAACTTCGGTTCTGACGCATTCCCAC
	MCTP-27_520-Nt-LF-R	CCTCTCCTTTGCTTACCATGGCCGACTCTCCCAAAGG
	MCTP-27_520-Nt-RF-F	ATGGATGAGTTATACAAGGCTGGGGGCCGGAAGCTC
	MCTP-27_520-Nt-RF-R	GCTGGAGCGTTTAAACGCGTCACTCCACCTGAACTCG
	ABC-2_25-LF-F	CCAGTGAGCGTTTAAACGTCAATGGAAGGGCATACTGCTCG
	ABC-2_25-LF-R	ACCACTTCCACCAGATCCGGCCAGCGTAGCATATTTCATCC
	ABC-2_25-RF-F	GTTATCCCTCACACCGACCTCATAAATACCTGTAGCTTCAGG
	ABC-2_25-RF-R	GCTGGAGCGTTTAAACGACTATGCCTTCAACTCGGTGC
	BG16_15-Ct-IntCh-F	CGGCAGAGAAACGCACGATAGG	Characterizing insertion events moss genome
	BG16_15-Ct-IntCh-R	AGAGGAGAGCAAGAAGAGGTAGTGG
	TET4_35-IntCh-F	GGTATGTGCTGTTTGTCCCGTGG
	TET4_35-IntCh-R	CACAACTGGTGCTTGGCTCTGG
	TET7_23-IntCh-F	GTGGTTGGTGACATAGAGGCTTCTTG
	TET7_23-IntCh-R2	GGTTGTGTTGTAACCTAATGGAAAACAAG
	MCTP-IntCh-F	AGACGCTTTGGGCTGGATGTTC
	MCTP-IntCh-R	CCGCACATACTGATTTCCACACCAC
	ABC-IntCh-F	CTTGGAGTATGATGAGGTAGGCAGG
	ABC-IntCh-R	TCGTGGTCCGCTTGTAGTGATAGG
	TET4_35-F-AATG	ATGAAGACGAAATGGATACCGTTTACGTGAAATCGG	Cloning of A9TQE7 as L0 module from moss cDNA
	TET4_35-f1-R-GGTA	ATGAAGACGATACCTTGTCTAACCTGTCTTGCATG
	TET4_35-f2-F-GGTA	ATGAAGACGAGGTATCCAACTGGAACCATCTGAAGG
	TET4_35-f2-R-AGAA	ATGAAGACGATTCTTAGGTCCTCTGCCACTCCAC
	TET4_35-f3-F-AGAA	ATGAAGACGAAGAAAGACTGGAAAAATCGCGGGCATTG
	TET4_35-R-TTCG	ATGAAGACGACGAACTCACTCTGCTCCAGTATTCCCTTCG
	BG16_15-F-AATG	ATGAAGACGAAATGAATCCACCACAAGGCGGCAG	Cloning of A0A2K1J8R8 including mNeonGreen tag as L0 module from moss cDNA
	BG16_15-f1-R-CCAA	ATGAAGACGATTGGCATTGTGGATGTTTGCTCCAGC
	BG16_15-f2-F-CCAA	ATGAAGACGACCAAGACTTACAACCAATGCTTGGTGAAGC
	BG16_15-f2-R-AGTA	ATGAAGACGATACTCCAGACACCGTTTCGCTGTAAG
	mNG-f3-F-AGTA	ATGAAGACGAAGTAAGCAAAGGAGAGGAGGACAAC
	mNG-f3-R-CAAG	ATGAAGACGACTTGTATAACTCATCCATGCCCATCAC
	BG16_15-f4-F-CAAG	ATGAAGACGACAAGTCTCCAGATGCAGGAACTGCTTCC
	BG16_15-f4-R-GCTT	ATGAAGACGAAAGCCTAGATCCTAAGATTGAAAACAGATCCC
