## Supplemental Table S7 for "Comparative phyloproteomics identifies conserved plasmodesmal proteins"

### Sheet: Table S7
Table S7: Plasmids used for expression in N. Bethamiana and A. thaliana
	Name	Protein Family / Description	Backbone	Golden gate level	Resistance	Addgene Ref	Overhangs
	pL0M-AT2G21660_mod	RNA-binding glycine-rich	pUC57	0	Kanamycin		AATG	TTCG
	pL0M-Pp3c11_19620V3.1_mod	RNA-binding glycine-rich	pUC57	0	Kanamycin		AATG	TTCG
	pL0M-AT5g14450_mod	GDSL esterase/lipase	pUC57	0	Kanamycin		AATG	TTCG
	pL0M-Pp3c18_1550V3.1_mod	GDSL esterase/lipase	pUC57	0	Kanamycin		AATG	TTCG
	pL0M-AT2G23810_mod	Tetraspanin 8	pICSL01005	0	Spectinomycin		AATG	TTCG
	pL0M-AT1G51570_extra	C2 lipid-binding protein	pUC57	0	Kanamycin		AATG	AGTC
	pL0M-AT1G51570_intra	C2 lipid-binding protein	pUC57	0	Kanamycin		AGTC	TTCG
	pL0M-Pp3c27_520V3.1_extra	C2 lipid-binding protein	pUC57	0	Kanamycin		AATG	AGTC
	pL0M-Pp3c27_520V3.1_intra	C2 lipid-binding protein	pUC57	0	Kanamycin		AGTC	TTCG
	iSP-Citrine-AtBG_PPAP	β-1,3-glucanase (BG_PPAP) with citrine fluorophore	pICH41308	0	Spectinomycin		AATG	GCTT
	pL0M-Pp3c4_3550V3	Tetraspanin	pAGM1287	0	Spectinomycin		AATG	TTCG
	pL0M-Pp3c16_15860V3	β-1,3-glucanase with mNG fluorophore	pICH41308	0	Spectinomycin		AATG	GCTT
	pICH51277	Short 35s promoter and 5’ UTR		0	Spectinomycin	50267	GGAG	AATG
	pICH41414	35s 3’ UTR and terminator		0	Spectinomycin	50337	GCTT	CGCT
	pICSL50004	mCherry		0	Spectinomycin	50316	TTCG	GCTT
	pICSL30003	mCherry		0	Spectinomycin	50304	CCAT	AATG
	pICSL13002	Short 35s promoter and 5’ UTR		0	Spectinomycin	50266	GGAG	CCAT
	pICSL01003	Acceptor for C-terminal tag modules		0	Spectinomycin	47989	TTCG	GCTT
	pICSL01002	Acceptor for N-terminal tag modules		0	Spectinomycin	47986	CCAT	AATG
	pICSL01005	Acceptor for CDS(no stop) modules		0	Spectinomycin	47996	AATG	TTCG
	pICH41308	Acceptor for CDS(stop) modules		0	Spectinomycin	47998	AATG	GCTT
	pICSL11024	Acceptor Forward P1		1	Carbenicillin	51144	TGCC	GCAA
	pICH47751	Acceptor Forward P3		1	Carbenicillin	48002	ACTA	TTAC
	pICH47822	Acceptor Reverse P3		1	Carbenicillin	48009	ACTA	TTAC
	pICH54022	Dummy P2		1	Carbenicillin	48066	GCAA	ACTA
	pICH41766	End-linker P3		1	Carbenicillin	48018	TTAC	GGGA
	pICSL4723	L2 Acceptor		2	Kanamycin	86173	NA	NA
